# Retrograde viral delivery of hyper-IL-6 activates Stat3 in corticospinal tract neurons but causes severe tremors and weight loss in adult mice

**DOI:** 10.64898/2025.12.30.697090

**Authors:** Zimei Wang, Pantelis Tsoulfas, Murray G. Blackmore

## Abstract

Cytokines in the IL-6 family can improve axon regeneration after nervous system injury, acting in part by stimulating Stat3 phosphorylation and pro-regenerative signaling in injured neurons. Hyper-IL-6 (hIL-6) is an engineered ligand with enhanced signaling properties, shown previously to stimulate axon growth even more effectively than native IL-6 family members. Here we tested a method of hIL-6 delivery based on injection of retrograde AAV to the cervical spinal cord of adult mice. This was envisioned as a first step toward a regenerative treatment after spinal cord injury based on widespread stimulation of descending projection neurons. We found, however, that animals treated with AAV2-retro-hIL-6 developed severe tremors and weight loss within days of injection and reached criteria for humane euthanasia within five to eleven days, depending on viral dose. Examination of the cortex showed a pronounced increase in Stat3 phosphorylation in corticospinal tract (CST) neurons in hIL-6 animals versus control, confirming effective retrograde signaling. Stat3 phosphorylation and evidence of microglial activation were detected in tissue surrounding CST cell bodies and along descending CST axons, revealing extensive cytokine signaling and microglial response associated with secreted hIL-6. These results confirm the ability of hIL-6 expression to activate Stat3 signaling in CST neurons but uncover the potential for severe negative effects that must inform any further development of hIL-6 as a pro-regenerative therapeutic.

**SIGNIFICANCE STATEMENT:** There is an urgent need to develop therapeutic strategies to improve repair after nervous system injury. In this study, we tested a new way to deliver Hyper-IL-6, an engineered cytokine with enhanced signaling properties, based on retrograde adeno-associated injection to the spinal cord and widespread uptake by descending axons. Expression of hIL-6 activated an expected pathway in descending neurons but also caused severe side effects and signs of widespread microglial activation in the cortex. These outcomes confirm potent signal activation by hIL-6 but reveal severe off-target effects that must be considered in any future application as a pro-regenerative treatment.
