## Supplemental Table 1 for "Retrograde viral delivery of hyper-IL-6 activates Stat3 in corticospinal tract neurons but causes severe tremors and weight loss in adult mice"

### Sheet: Table_1_Animal_Information
SubjectID	InjGroupAssignTyp	Laboratory	StudyLeader	SpeciesTyp	SpeciesStrainTyp	AnimalSourceNam	SexTyp	AgeVal	BodyWgtMeasrVal	SCIModeltyp	Injury_device	Injury_level	Injury_details	Exclusion_in_origin_study	Exclusion_reason	Cause_of_Death	Date_Surgery_1	Weight_Surgery 1	Anesthesia_Surgery_1	Analgesia_Surgery_1	Injection_location_Surgery_1	Injection_substance_1_Surgery_1	Injection_substance_2_Surgery_1	Injection_substance_3_Surgery_1	Injection_substance_4_Surgery_1	Survival_Surgery_1	Sacrifice_date	Tissue_Preservation_Method	Sectioning_method	Histology_1_method	Histology_1_tissue	Histology_1_probe	Histology_2_method	Histology_2_tissue	Histology_2_probe	Publication_Title
high-Hyper-IL6-1	Hyper-IL-6_High	Blackmore	Dr. Zimei Wang	Mouse	C57BL/6J	Jackson	male	8	26.7	N/A	N/A	N/A	N/A	N/A	N/A	CO2 / Rapid decap		2024-08-30	Ketamine_100mg/kg+Xylazine_10mg/kg	Meloxicam 5mg/kg	C5 - right	H2B-mGL / 1.9X10^11	Malat-BC6 / 5x 10^12	Hyper-IL6-1 / 1X10^13	CAG-mSC / 1X10^12	Yes	2024-09-04	Transcardiac perfusion with 4% Paraformaldehyde	Vibratome	IHC	Brain	pStat3 (CST 9145)	IHC	Brain	Iba1 (WAKO 019-19741)	Retrograde viral delivery of hyper-IL-6 activates Stat3 in corticospinal tract neurons but causes severe tremors and weight loss in adult mice
high-Hyper-IL6-2	Hyper-IL-6_High	Blackmore	Dr. Zimei Wang	Mouse	C57BL/6J	Jackson	male	8	29.6	N/A	N/A	N/A	N/A	N/A	N/A	CO2 / Rapid decap		2024-08-30	Ketamine_100mg/kg+Xylazine_10mg/kg	Meloxicam 5mg/kg	C5 - right	H2B-mGL / 1.9X10^11	Malat-BC6 / 5x 10^12	Hyper-IL6-1 / 1X10^13	CAG-mSC / 1X10^12	Yes	2024-09-04	Transcardiac perfusion with 4% Paraformaldehyde	Vibratome	IHC	Brain	pStat3 (CST 9145)	IHC	Brain	Iba1 (WAKO 019-19741)	Retrograde viral delivery of hyper-IL-6 activates Stat3 in corticospinal tract neurons but causes severe tremors and weight loss in adult mice
high-Hyper-IL6-3	Hyper-IL-6_High	Blackmore	Dr. Zimei Wang	Mouse	C57BL/6J	Jackson	female	8	19.8	N/A	N/A	N/A	N/A	N/A	N/A	CO2 / Rapid decap		2024-08-30	Ketamine_100mg/kg+Xylazine_10mg/kg	Meloxicam 5mg/kg	C5 - right	H2B-mGL / 1.9X10^11	Malat-BC6 / 5x 10^12	Hyper-IL6-1 / 1X10^13	CAG-mSC / 1X10^12	Yes	2024-09-04	Transcardiac perfusion with 4% Paraformaldehyde	Vibratome	IHC	Brain	pStat3 (CST 9145)	IHC	Brain	Iba1 (WAKO 019-19741)	Retrograde viral delivery of hyper-IL-6 activates Stat3 in corticospinal tract neurons but causes severe tremors and weight loss in adult mice
low-Hyper-IL6-1	Hyper-IL-6_Mid	Blackmore	Dr. Zimei Wang	Mouse	C57BL/6J	Jackson	male	8	27.2	N/A	N/A	N/A	N/A	N/A	N/A	CO2 / Rapid decap		2024-08-30	Ketamine_100mg/kg+Xylazine_10mg/kg	Meloxicam 5mg/kg	C5 - right	H2B-mGL / 1.9X10^11	Malat-BC6 / 5x 10^12	Hyper-IL6-1 / 2.5X10^12	CAG-mSC / 1X10^12	Yes	2024-09-10	Transcardiac perfusion with 4% Paraformaldehyde	Vibratome	IHC	Brain	pStat3 (CST 9145)	IHC	Brain	Iba1 (WAKO 019-19741)	Retrograde viral delivery of hyper-IL-6 activates Stat3 in corticospinal tract neurons but causes severe tremors and weight loss in adult mice
low-Hyper-IL6-2	Hyper-IL-6_Mid	Blackmore	Dr. Zimei Wang	Mouse	C57BL/6J	Jackson	female	8	22.4	N/A	N/A	N/A	N/A	N/A	N/A	CO2 / Rapid decap		2024-08-30	Ketamine_100mg/kg+Xylazine_10mg/kg	Meloxicam 5mg/kg	C5 - right	H2B-mGL / 1.9X10^11	Malat-BC6 / 5x 10^12	Hyper-IL6-1 / 2.5X10^12	CAG-mSC / 1X10^12	Yes	2024-09-10	Transcardiac perfusion with 4% Paraformaldehyde	Vibratome	IHC	Brain	pStat3 (CST 9145)	IHC	Brain	Iba1 (WAKO 019-19741)	Retrograde viral delivery of hyper-IL-6 activates Stat3 in corticospinal tract neurons but causes severe tremors and weight loss in adult mice
low-Hyper-IL6-3	Hyper-IL-6_Mid	Blackmore	Dr. Zimei Wang	Mouse	C57BL/6J	Jackson	female	8	20.6	N/A	N/A	N/A	N/A	N/A	N/A	CO2 / Rapid decap		2024-08-30	Ketamine_100mg/kg+Xylazine_10mg/kg	Meloxicam 5mg/kg	C5 - right	H2B-mGL / 1.9X10^11	Malat-BC6 / 5x 10^12	Hyper-IL6-1 / 2.5X10^12	CAG-mSC / 1X10^12	Yes	2024-09-10	Transcardiac perfusion with 4% Paraformaldehyde	Vibratome	IHC	Brain	pStat3 (CST 9145)	IHC	Brain	Iba1 (WAKO 019-19741)	Retrograde viral delivery of hyper-IL-6 activates Stat3 in corticospinal tract neurons but causes severe tremors and weight loss in adult mice
DP-CON-8	Control	Blackmore	Dr. Zimei Wang	Mouse	C57BL/6J	Jackson	male	8	25.4	N/A	N/A	N/A	N/A	N/A	N/A	CO2 / Rapid decap		2024-08-30	Ketamine_100mg/kg+Xylazine_10mg/kg	Meloxicam 5mg/kg	C5 - right	H2B-mGL / 1.9X10^11	Malat-BC6 / 5x 10^12	Malat-BC7 / 1x 10^13	CAG-mSC / 1X10^12	Yes	2024-09-13	Transcardiac perfusion with 4% Paraformaldehyde	Vibratome	IHC	Brain	pStat3 (CST 9145)	IHC	Brain	Iba1 (WAKO 019-19741)	Retrograde viral delivery of hyper-IL-6 activates Stat3 in corticospinal tract neurons but causes severe tremors and weight loss in adult mice
DP-CON-9	Control	Blackmore	Dr. Zimei Wang	Mouse	C57BL/6J	Jackson	male	8	28.7	N/A	N/A	N/A	N/A	N/A	N/A	CO2 / Rapid decap		2024-08-30	Ketamine_100mg/kg+Xylazine_10mg/kg	Meloxicam 5mg/kg	C5 - right	H2B-mGL / 1.9X10^11	Malat-BC6 / 5x 10^12	Malat-BC7 / 1x 10^13	CAG-mSC / 1X10^12	Yes	2024-09-13	Transcardiac perfusion with 4% Paraformaldehyde	Vibratome	IHC	Brain	pStat3 (CST 9145)	IHC	Brain	Iba1 (WAKO 019-19741)	Retrograde viral delivery of hyper-IL-6 activates Stat3 in corticospinal tract neurons but causes severe tremors and weight loss in adult mice
DP-CON-10	Control	Blackmore	Dr. Zimei Wang	Mouse	C57BL/6J	Jackson	female	8	21.4	N/A	N/A	N/A	N/A	N/A	N/A	CO2 / Rapid decap		2024-08-30	Ketamine_100mg/kg+Xylazine_10mg/kg	Meloxicam 5mg/kg	C5 - right	H2B-mGL / 1.9X10^11	Malat-BC6 / 5x 10^12	Malat-BC7 / 1x 10^13	CAG-mSC / 1X10^12	Yes	2024-09-13	Transcardiac perfusion with 4% Paraformaldehyde	Vibratome	IHC	Brain	pStat3 (CST 9145)	IHC	Brain	Iba1 (WAKO 019-19741)	Retrograde viral delivery of hyper-IL-6 activates Stat3 in corticospinal tract neurons but causes severe tremors and weight loss in adult mice
